# The *Freesia refracta* virome analysis sheds new light on the phylogenetic relationships in the *Konkoviridae* and *Yueviridae* families

**DOI:** 10.1101/2025.03.19.644121

**Authors:** Monica Marra, Silvia Rotunno, Fulco Frascati, Roberto Pierro, Pasquale Restuccia, John Hammond, Anna Maria Vaira, Laura Miozzi

## Abstract

The necrosis syndrome of freesia, first described in 1970 in Northern Europe, is still jeopardizing freesia cultivation all over the world. Although several viruses have been listed as possible causal agents, the etiology of the disease is still not clear and is possibly linked to a combination of different factors. In this study, a high-throughput sequencing virome analysis was performed on total RNA extracts derived from symptomatic freesia leaves; a novel virus putatively belonging to the recently ratified *Konkoviridae* family in the *Bunyaviricetes* class has been identified and characterized, for which we propose the name of freesia konkovirus 1 (FreKV-1). This family, officially listing only one genus and two species, has been expanded by exploring publicly available metatranscriptomic datasets through the Serratus Project Database and reconstructing new viral entities; the phylogenetic position of the *Konkoviridae* family has been investigated and new genera belonging to the family have been proposed. Moreover, a further previously unknown virus, putatively belonging to the *Yueviridae* family was partially characterized and its phylogenetic position was discussed. Overall, the analysis increased our knowledge of the number of viral agents infecting freesia and possibly involved in freesia necrosis syndrome.
