## Supplementary Table S2 for "The *Freesia refracta* virome analysis sheds new light on the phylogenetic relationships in the *Konkoviridae* and *Yueviridae* families"

### Sheet: Sheet1
Supplementary Table S2 - Viral contigs obtained from Illumina high-throughput sequencing data
Viral contigs identified in freesia leaves showing necrotic disorder symptoms collected in Liguria (Northern Italy) during the 2011-2014 years
CONTIGS	LENGTH (nt)	BLASTX SIMILARITY (GenBank id.)	COV%	ID%	BLASTN SIMILARITY (GenBank id.)	COV%	ID%	N. OF MAPPING READS	READS COVERAGE (X)	READS %
c1_11/14	9376	polyprotein [Freesia mosaic virus] (WLJ60149)	98	99	Freesia mosaic virus isolate FReMV-Aus, complete genome (OR350237)	100	99	1119966	11945	2.357
c2_11/14	7635	RNA-dependent RNA polymerase [Ophiovirus freesiae] (WNZ99845.1)	89	100	Ophiovirus freesiae isolate fr231211/fr140314 segment RNA1 RNA-dependent RNA polymerase and 20 kDa protein genes, complete cds (OR539241.1)	100	100	69540	910.806	0.146349
c3_11/14	1962	54 kDa protein [Ophiovirus freesiae] (WNZ99840.1)	84	100	Ophiovirus freesiae isolate fr231211/fr140314 segment RNA2 54 kDa protein gene, complete cds (OR539238.1)	100	100	138033	7035.32	0.290494
c4_11/14	1549	coat protein [Ophiovirus freesiae] (AWJ64329.1)	88	96	Ophiovirus freesiae isolate fr231211/fr140314 segment RNA3 7 kDa protein and coat protein genes, complete cds (OR539239.1)	100	100	119427	7709.94	0.251338
c5_11/14	1483	39 kDa protein [Ophiovirus freesiae] (WNZ99843.1)	65	100	Ophiovirus freesiae isolate fr231211/fr140314 segment RNA4 8 kDa protein and 39 kDa protein genes, complete cds (OR539240.1)	100	100	24343	1641.47	0.0512305
c6_11/14	6014	RNA-dependent RNA polymerase [Phenuiviridae sp.] (XDI83325.1)	99	74	Phenuiviridae sp. isolate NL1-26 segment RNA1 genomic sequence (PQ067367.1)	73	75	778366	12942.6	1.63809
c7_11/14	1047	nucleocapsid protein [Phenuiviridae sp.] (XDI83326.1)	62	78	Phenuiviridae sp. isolate NL1-26 segment RNA2 genomic sequence (PQ067368.1)	71	73	417977	39921.4	0.879645
c8_11/14	3824	putative RNA-dependent RNA polymerase [Fusarium culmorum yue-like virus 1][Yueviridae](XCO56027.1)	38	23	na	na	na	1521	39.7751	0.00320099
Viral contigs identified in freesia leaves showing necrotic disorder symptoms collected in Liguria (Northern Italy) during the 2022 year
CONTIGS	LENGTH (nt)	BLASTX SIMILARITY (GenBank id.)	COV%	ID%	BLASTN SIMILARITY (GenBank id.)	COV%	ID%	N. OF MAPPING READS	READS COVERAGE (X)	READS %
c1_22	841	VPg [Freesia mosaic virus] (YP_003620389.1)	43	93	Freesia mosaic virus isolate FreMV-Kr, complete genome (GU214748.1)	43	98	360260	64255.6	0.355074
c2_22	1534	CI [Freesia mosaic virus] (YP_003620393.1)	32	98	Freesia mosaic virus isolate FReMV-Aus, complete genome (OR350237.1)	36	99	315643	30864.7	0.3111
c3_22	1410	polyprotein [Freesia mosaic virus] (BDA76646.1)	33	94	Freesia mosaic virus isolate FReMV-Aus, complete genome (OR350237.1)	36	97	372207	39596.5	0.366849
c4_22	724	NIb [Freesia mosaic virus] (YP_003620391.1)	67	96	Freesia mosaic virus isolate FReMV-Aus, complete genome (OR350237.1)	73	99	164773	34138.1	0.162401
c5_22	607	CI [Freesia mosaic virus] (YP_003620393.1)	82	98	Freesia mosaic virus isolate FReMV-Aus, complete genome (OR350237.1)	81	99	318755	78769.8	0.314167
c6_22	653	20 kDa protein [Ophiovirus freesiae] (WNZ99846.1)	44	100	Ophiovirus freesiae isolate fr231211/fr140314 segment RNA1 RNA-dependent RNA polymerase and 20 kDa protein genes, complete cds (OR539241.1)	100	100	18815	4321.98	0.0185442
c7_22	7471	RNA-dependent RNA polymerase [Ophiovirus freesiae (WNZ99845.1)	88	97	Ophiovirus freesiae isolate fr231211/fr140314 segment RNA1 RNA-dependent RNA polymerase and 20 kDa protein genes, complete cds (OR539241.1)	95	99	244051	4899.97	0.240538
c8_22	1935	coat protein [Ophiovirus freesiae] (AWJ64329.1)	85	93	Ophiovirus freesiae isolate fr231211/fr140314 segment RNA3 7 kDa protein and coat protein genes, complete cds (OR539239.1)	90	100	311860	24175.2	0.307371
c9_22	3393	54 kDa protein [Ophiovirus freesiae] (WNZ99840.1)	48	99	Ophiovirus freesiae isolate fr231211/fr140314 segment RNA2 54 kDa protein gene, complete cds (OR539238.1)	61	99	216839	9586.16	0.213718
c10_22	3649	RNA-dependent RNA polymerase [Phenuiviridae sp.] (XDI83325.1)	44	74	Phenuiviridae sp. isolate NL1-26 segment RNA1 genomic sequence (PQ067367.1)	43	74	910617	37432.9	0.89751
c11_22	2706	RNA-dependent RNA polymerase [Phenuiviridae sp.] (XDI83325.1)	95	70	Phenuiviridae sp. isolate NL1-26 segment RNA1 genomic sequence (PQ067367.1)	96	70	1768346	98023.6	1.74289
c12_22	3877	putative RNA-dependent RNA polymerase [Fusarium culmorum yue-like virus 1] (XCO56027.1)	37	23	na	na	na	27307	1056.5	0.0269139
c13_22	725	polyprotein [Bean yellow mosaic virus] (UOF93143.1)	75	96	Bean yellow mosaic virus Aus14BY RNA, complete genome (LC500882.1)	74	98	100312	20754.2	0.0988681
c14_22	3426	polyprotein [Bean yellow mosaic virus] (WCR76010.1)	78	99	Bean yellow mosaic virus 3'part of genome (X63358.1)	82	100	697665	30545.8	0.687623
