## Supplementary Table S3 for "The *Freesia refracta* virome analysis sheds new light on the phylogenetic relationships in the *Konkoviridae* and *Yueviridae* families"

### Sheet: Sheet1
Supplementary Table S3. Nucleotidic and aminoacidic similarity percentages among FreKV-1 and other official/proposed konkoviruses
% identity blastn										% coverage blastn
	FreKV-1	TuSV	LBVaPV	LacPhV-1	FreKV-1	TuSV	LBVaPV	LacPhV-1			FreKV-1	TuSV	LBVaPV	LacPhV-1	FreKV-1	TuSV	LBVaPV	LacPhV-1
	RNA1				RNA2						RNA1				RNA2
FreKV-1										FreKV-1
TuSV	0.6734				0.7208					TuSV	0.58				0.44
LBVaPV	0.7024	0.7525			0.702	0.7498				LBVaPV	0.66	0.98			0.47	1
LacPhV-1	0.7254	0.682	0.7093		0.7279	0.6701	0.6974			LacPhV-1	0.97	0.72	0.6		0.71	0.46	0.42
	RNA3				RNA4						RNA3				RNA4
FreKV-1										FreKV-1
TuSV	0.6433				0.6393					TuSV	0.48				0.54
LBVaPV	0.6405	0.7482			0.7347	0.6926				LBVaPV	0.45	0.81			0.44	1
LacPhV-1	0.7321	0.6642	0.6506		0.6594	0.6526	0.6563			LacPhV-1	0.56	0.37	0.24		0.84	0.61	0.68
% identity blastp										% coverage blastp
	FreKV-1	TuSV	LBVaPV	LacPhV-1	FreKV-1	TuSV	LBVaPV	LacPhV-1			FreKV-1	TuSV	LBVaPV	LacPhV-1	FreKV-1	TuSV	LBVaPV	LacPhV-1
	RdRp				N						RdRp				N
FreKV-1										FreKV-1
TuSV	0.5815				0.6238					TuSV	0.99				0.87
LBVaPV	0.58	0.8466			0.6398	0.834				LBVaPV	1	0.99			0.88	0.99
LacPhV-1	0.7348	0.5747	0.5724		0.7353	0.6347	0.6273			LacPhV-1	1	0.99	0.99		0.99	0.87	0.88
	MP				p43/44						MP				p43/44
FreKV-1										FreKV-1
TuSV	0.4929				0.5561					TuSV	0.99				1
LBVaPV	0.5028	0.8			0.5401	0.738				LBVaPV	0.99	1			1	1
LacPhV-1	0.6957	0.4986	0.5		0.5775	0.5775	0.5802			LacPhV-1	0.97	1	1		1	1	1
